# Unification of Environmental Metabolomics with Metacommunity Ecology

**DOI:** 10.1101/2020.01.31.929364

**Authors:** Robert E. Danczak, Rosalie K. Chu, Sarah J. Fansler, Amy E. Goldman, Emily B. Graham, Malak M. Tfaily, Jason Toyoda, James C. Stegen

**Affiliations:** Pacific Northwest National Laboratory, Washington, USA; Environmental Molecular Sciences Laboratory, Washington, USA; Department of Soil, Water and Environmental Science, University of Arizona

## Abstract

Environmental metabolomics, enabled by high-resolution mass spectrometric techniques, have demonstrated the biogeochemical importance of the metabolites which comprise natural organic matter (NOM). However, significant gaps exist in our understanding of the spatiotemporal organization of NOM composition. We suggest that the underlying mechanisms governing NOM can be revealed by applying tools and concepts from metacommunity ecology to environmental metabolomics. After illustrating the similarities between metabolomes and ecological communities, we call this conceptual synthesis ‘meta-metabolome ecology’ and demonstrate its potential utility using a freshwater mass spectrometry dataset. Specifically, we developed three relational metabolite dendrograms using combinations of molecular properties (i.e., aromaticity index, double-bond equivalents, etc.) and putative biochemical transformations. Using these dendrograms, which are similar to phylogenetic or functional trait trees in ecological communities, we illustrate potential analytical techniques by investigating relationally-informed α-diversity and β-diversity metrics (e.g., MPD, MNTD, UniFrac), and null model analyses (e.g., NRI, NTI, and βNTI). Furthermore, we demonstrate that this synthesis allows ecological communities (e.g., microbes) and the metabolites they produce and consume using the same framework. We propose that applying this framework to a broad range of ecosystems will reveal generalizable principles that can advance our predictive capabilities regarding NOM dynamics.
