## Supplemental File 4 for "Unification of Environmental Metabolomics with Metacommunity Ecology"

Name	Mass
CH4_O	0.03638
NH_CH2	0.99525
2ndIP	1.997
Na_H	21.98194
CH3COO-	59.013305
PO43-	94.953423
SO42-	95.951732
NO3-	61.987819
NH4+	18.034374
H2S	33.987722
S2O32-	111.928889
Alanine	71.03711384
Arginine	156.1011111
Asparagine	114.0429275
Aspartic Acid	115.0269431
Cysteine	103.0091856
Cystine	222.0132859
Glutamic Acid	129.0425932
Glutamine	128.0585776
Glycine	57.02146376
Histidine	137.0589119
Isoleucine	113.0840641
Leucine	113.0840641
Lysine	128.0949631
Methionine	131.0404858
Phenylalanine	147.068414
Proline	97.05276391
Serine	87.03202848
Threonine	101.0476785
Tryptophan	186.079313
Tyrosine	163.0633286
Valine	99.06841398
acetotacetate (-H2O)	84.02112943
acetone (-H)	57.03403983
adenylate (-H2O)	329.0525217
biotinyl (-H)	243.0803393
biotinyl (-H2O)	226.0775996
carbamoyl P transfer (-H2PO4)	44.01363872
co-enzyme A (-H)	765.0995656
co-enzyme A (-H2O)	748.0968259
glutathione (-H2O)	289.0732426
isoprene addition (-H)	67.05477526
malonyl group (-H2O)	86.00039399
palmitoylation (-H2O)	238.2296658
pyridoxal phosphate (-H2O)	229.0140109
urea addition (-H)	59.02453777
adenine (-H)	134.0466702
adenosine (-H2O)	249.0861894
Adenosine 5'-diphosphate (-H2O)	409.0188541
Adenosine 5'monophosphate (-H2O)	329.0525217
cytidine 5' diphosphate (-H2O)	385.0076207
cytidine 5' monophsophate (-H2O)	305.0412884
cytosine (-H)	110.0354368
Guanosine 5- diphosphate (-H2O)	425.0137687
Guanosine 5- monophosphate (-H2O)	345.0474364
guanine (-H)	150.0415848
guanosine (-H2O)	265.081104
deoxythymidine 5' diphosphate (-H2O)	384.0123717
thymidine (-H2O)	224.079707
thymine (-H)	125.0351025
thymidine 5' monophosphate (-H2O)	304.0460394
uridine 5' diphosphate (-H2O)	385.9916363
uridine 5' monophosphate (-H2O)	306.0253039
uracil (-H)	111.0194524
uridine (-H2O)	226.0589716
acetylation (-H)	59.01330439
acetylation (-H2O)	42.01056471
C2H2	26.01565
Carboxylation	43.98982928
CHO2	44.99765432
condensation/dehydration	18.01056471
diphosphate	160.9404898
ethyl addition (-H2O)	28.03130015
Formic Acid (-H2O)	27.99491464
glyoxylate (-H2O)	55.98982928
hydrogenation/dehydrogenation	2.015650074
hydroxylation (-H)	15.99491464
Inorganic Phosphate	30.9737634
ketol group (-H2O)	42.01056471
methanol (-H2O)	14.01565007
phosphate	79.96633236
primary amine	16.01872408
pyrophosphate	61.9475268
secondary amine	15.01089905
sulfate (-H2O)	79.95681572
tertiary amine	14.00307401
C6H10O5	162.0528236
C6H10O6	178.0477382
D-Ribose (-H2O) (ribosylation)	132.0422589
disaccharide (-H2O)	340.1005618
glucose-N-Phosphate (-H2O)	242.0191559
Glucuronic Acid (-H2O)	176.0320881
monosaccharide (-H2O)	162.0528236
trisaccharide (-H2O)	486.1584707
erythose (-H2O)	102.031695
transamination (-O)	2.039459
H2N1O_1	0.023809
C_1H_5N_1O2	0.947631
H_1O1N_1	0.984016
C_1H_1N1	0.995249
C12_C13	1.0033554
H1	1.007825
H3N1O_3S1	1.013876
H3O_1N1	1.031634
H_2N_2O2	1.968032
C1H_1O_2l1	1.9712
C_1H_2O1	1.979265
N_1O1	1.991841
H_1O_1F1	1.9957
H2	2.01565
CH6O_1	2.052035
H_3N_3O3	2.952048
C_1H1N1O_2S1	2.993141
H1O1N_1	2.999666
H3	3.023475
H5O_1N1	3.047284
C_1O1	3.994915
H4	4.0313
H3N_1O1	5.015316
C4H6N1O_2P_1	5.086431
C_2H_2O2	5.97418
H_4N3O_2	5.988092
C2H_2O_1	5.989435
C_1H2O	6.010565
C3H2O_2	6.02582
H6	6.04695
C_1H1N_1S1	6.976823
H5O1N_1	7.030966
CH_4	7.9687
C_2O2	7.98983
C2O_1	8.005085
C_1H4O	8.026215
C3H4O_2	8.04147
H8	8.0626
C_2N_1O1P1	8.965604
C1H_1N1O_1	9.000334
C2H3N1O_2	9.036719
H_6O1	9.947965
C_3H_2O3	9.969095
H_2C1	9.98435
C_2H2O2	10.00548
C2H2O_1	10.020735
H10	10.07825
N1H_3	10.979599
C1H_1	10.992175
C1H1N1O_1	11.015984
H_4O1	11.963615
C1	12
C2H4O_1	12.036385
H_3O1	12.97144
CH_1N_1O	12.984016
H_1N1	12.995249
CH	13.007825
C1H3N1O_1	13.031634
C_1H_6O2	13.94288
H_2O1	13.979265
N1	14.003074
CH2	14.01565
H2N2O_1	14.026883
C2H6O_1	14.052035
H_1S1O_1	14.969332
H_1O1	14.98709
CHN_1O	14.999666
H1N1	15.0109
C1H3	15.023475
CH5NO_1	15.047284
C1H5O_1N1	15.047284
C_1H_4O2	15.95853
O_1S1	15.977157
O1	15.994915
H1O1P1S_1	16.004431
H2N1	16.018724
C1H4	16.0313
O_1H4N2	16.042533
C2H8O_1	16.067685
H16	16.1252
H_1O2N_1	16.978931
O1H1	17.00274
C3H_1N1O_2	17.005419
H3N1	17.026549
C1H5	17.039125
C1H_1l1O_1	17.9661
C_1H_2O2	17.97418
H2O_1S1	17.992807
H2O	18.010565
H4N1	18.034374
CH6	18.04695
H6N2O_1	18.058183
C_8H_9N1O1P2S1	18.847162
H1O2N_1	18.994581
H3O1	19.01839
H5N1	19.042199
C_10H_2O5P2	19.906451
C_1O2	19.98983
C3O_1	20.005085
H4O	20.026215
C2H_2	21.98435
C_1H2O2	22.00548
C3H2O_1	22.020735
CH_4O	23.963615
C2	24
C1O_1N2	24.011233
C_1H4O2	24.02113
C3H4O_1	24.036385
C1H_1N1	24.995249
C2H3NO_1	25.031634
H_2C1O1	25.979265
C1H2O_1N2	26.026883
C2H2O2S_1	26.033408
C3H6O_1	26.052035
C2HN_1O	26.999666
C1H1N1	27.0109
H3C2	27.023475
C2H5O_1N1	27.047284
H_4O2	27.95853
C_4H1N2O1P1	27.982651
Formic Acid_(_H2O)_CO	27.994915
N2	28.006148
ethyl addition_(_H2O)_C2H4	28.0313
C15H22O_7P_2	28.260219
H_1N1O1	28.990164
CHO	29.00274
CH3N	29.026549
C1H3N1	29.026549
C2H7N1O_1	29.062934
H_2S1	29.956422
H_2O2	29.97418
O1N1	29.997989
C1H2O1	30.010565
H_1S1	30.964247
Inorganic_Phosphate_P	30.9737634
CHN_1O2	30.994581
H1N1O1	31.005814
C1H5N1	31.0422
H_3l1	31.9454
O_2S2	31.954314
S1	31.972072
O2	31.98983
C1H4O_1S1	32.008457
C1H4O1	32.026215
C2H8	32.0626
H3O_1N1S1	33.003706
C1H_1l1	33.961
H2S1	33.987722
H2O2	34.00548
C4H2O_1	34.020735
C1H6O1	34.041865
C1H2O_1l1N1	34.9927
H3O2	35.013305
C3H1N1O_1	35.015984
C4H4N1P_1	35.060611
C_1H1O1P1	35.9765
C1H1l1	35.9766
C_1O3	35.984745
C3	36
H4O2	36.02113
C4H4O_1	36.036385
C3H3N1O_1	37.0316176
C5H2N5O_4P_1	37.0776
C2H_2O	37.979265
C3H2	38.01565
O2H6	38.03678
C4H6O_1	38.052035
C3H5N1O_1	39.047284
C4H9N1O_2	39.083669
C_7H_2O4P2	39.911536
CH_4O2	39.95853
C2O1	39.994915
C3H4	40.0313
C4H8O_1	40.067685
C2HO	41.00274
C2H3N	41.026549
C3H7N1O_1	41.062934
H_2S1C1	41.956422
C1H_2O2	41.97418
acetylation_(_H2O)_C2H2O	42.010565
C1H2N2	42.0218
C3H6	42.04695
C1H_1O2	42.982005
C1H1O1N1	43.005814
C2H3O	43.01839
C2H5N	43.042199
C2H5N1	43.0422
C3H7	43.054775
Carboxylation_CO2	43.98983
carbamoyl_P_transfer_(_H2PO4)_CH2ON	44.01363872
C2H4O1	44.026215
C3H8	44.0626
C4H12O_1	44.098985
H_1N1O2	44.985079
CHO2_CHO2	44.99765432
C2H3N_1O2	45.010231
CH3NO	45.021464
C2H5O1	45.03404
C2H7N1	45.057849
H_2O3	45.969095
C1H2O2	46.00548
C2H6O1	46.041865
H1O2N1	47.000729
C1H5N1O_1S1	47.019356
O1S1	47.966987
O3	47.984745
C4	48
C1H4S1	48.003372
C1H4O2	48.02113
C2H8O	48.057515
H1O3	48.99257
C1H5O2	49.028955
H2O3	50.0003788
C4H2	50.01565
C3H2N2O_1	50.026883
CH6O2	50.03675736
C4H5N1O_1	51.047284
C3H13N7O_6	51.153753
C_1H1O2P1	51.971418
C3O	51.99492709
H4O3	52.01601168
C4H4	52.03130009
C3H4N2O_1	52.042533
C5H8O_1	52.067685
C2H_1O_1N1S1	52.972406
C3H3N	53.02658088
C5H7N_1	53.051701
C_7H_4O5P2	53.890801
C_2H_2O1S2	53.923409
C1O_1l2	53.9428
C2H_2O2	53.97418207
C3H2O1	54.010565
C4H6	54.04694667
C3H3O1	55.01839
#N/A-1	55.04219874
C7H5N1O_3	55.057454
C1H_1O_3l3	55.914
CH_4O3	55.95342235
glyoxylate_(_H2O)_C2O2	55.98983
C1H3l_1O2S1	56.0165
C3H4O1	56.026215
C2H4N2	56.037448
C4H8	56.06258507
Glycine_C2H3NO	57.021464
acetone_(_H)_C3H5O	57.03404
C3H7N1	57.05784048
C1H_1o1	57.9253
#N/A-2	57.96908323
C2H2O2	58.00548
C1H2N2O1	58.016713
C3H6O1	58.04186423
C3H8N1	58.065674
C3H10N2O_1	58.089483
acetylation_(_H)_C2H3O2	59.013305
C2H5N1O_1S1	59.019356
urea_addition_(_H)_CH3N2O	59.02453777
C2H5N1O1	59.037114
CO3	59.98472903
C2H4O2	60.02112938
C1H4N2O1	60.032363
C3H8O1	60.05748915
C3H10N1	60.081324
C1H3N1S1	60.998621
C1H3N1O2	61.016379
C2H7O1N1	61.052764
C1H7N3	61.063997
#N/A-3	61.96401083
C2H3l1	61.9923
C1H2O3	62.00037604
C2H6S1	62.019022
C2H6O2	62.03676548
C4H3O_1N2	63.034708
O2S1	63.961902
H1O2P1	63.971418
O4	63.97966
H1O4S_1P1	63.989176
C4O	63.99494513
C1H1O2F1	63.996
C1H4O1S1	63.998287
C1H4O3	64.01603444
C5H4	64.0313
C4H3N1	65.026549
#N/A-4	65.0314789
H2O2S1	65.977552
H3O2P1	65.987068
H2O4	65.99531
C5H3l1O_2	66.0025
C4H2O	66.01058497
C4O2	66.03170709
C5H6	66.04693481
H1C2N3	67.017047
C5H5N_1O1	67.030966
C4H5N1	67.042199
isoprene_addition_(_H)_C5H7	67.05477526
C3O2	67.9898428
C4H4O1	68.026215
C5H8	68.0626
C4H6N1O2S_1	68.067782
C3H3N1O1	69.02145213
C4H7N1	69.057849
C1l2	69.9377
CH_2O3	69.9691005
C3H2O2	70.00548
C4H6O1	70.04186742
C4H10N2O_1	70.089483
C6H14O_1	70.114635
C2H1N1O2	71.000729
C3H3O2	71.013305
Alanine_C3H5NO	71.037114
C4H9N1	71.073499
C5H13O_1N1	71.109884
C1H_1O_2l3	71.9089
C2O3	71.984745
C3H4O2	72.02113089
C4H8O1	72.05751506
C4H12N2O_1	72.105133
C2H3N1O2	73.016379
C3H7O1N1	73.05276133
C2H2O3	74.00038763
C3H6O2	74.03678
C4H10O	74.0731841
C8H10O_2	74.08842
C2H5N1O2	75.032029
C6H5N1O_1	75.047284
C1H_2N_1O5	75.955851
C3H1O1l1	75.9716
C2H4O3	76.01604496
C6H4	76.0313
C5H3N1	77.026549
C1H7N3O1	77.058912
CH2O4	77.9953093
C5H2O	78.01062579
C2H6O3	78.03168735
C5H4N1	78.034374
C5H8N3O_2	78.081992
H_1O3S1	78.948992
O3P1	78.958508
C5H5N1	79.042199
O3S1	79.956817
H1O3P1	79.966333
C1H5O2P1	80.002718
#N/A-5	80.0185996
C5H4O1	80.026215
C6H8	80.0626
H1O3S1	80.964642
H3N1O2S1	80.988451
C5H7N1	81.057849
C6H11O_1N1	81.094234
H2O3S1	81.972467
C4H2O2	82.00548
C5H6O1	82.04187235
C6H9O2P_1	82.086492
H2N_1O4P1	82.965999
C5H9N1	83.073499
C3O3	83.98473983
acetotacetate_(_H2O)_C4H4O2	84.0211371
C4H4O4S_1	84.038888
C5H8O1	84.057515
C3H3N1O2	85.016379
C4H7N1O1	85.05273808
malonyl_group_(_H2O)_C3H2O3	86.00042078
C4H6O2	86.03678
C5H10O1	86.073165
C5H12N1	86.096974
C6H14	86.10955
C7H1N_1O1	86.999666
Serine_C3H5NO2	87.03202848
C4H9O1N1	87.068414
C3H4O3	88.016045
C7H4	88.0313
C3H6N1O2	88.039854
C4H8O2	88.05242153
C3H3N_1O4	89.000061
C6H3N1	89.026549
C3H7N1O2	89.047679
C7H7O_1N1	89.062934
C2H2O4	89.99529435
C3H6O3	90.031695
C2O2H6N2	90.042928
C7H6	90.04695
C6H5N1	91.042199
C2H4O4	92.01093823
C6H4O1	92.026215
C3H8O3	92.04736695
C7H8	92.0626
C5H3N1O1	93.021464
C4H3N3	93.032697
C6H7N1	93.057849
C5H7N3O_1	93.069082
C5H2O2	94.00548
C4H2O1N2	94.016713
C2H6O4	94.02660273
C1H5O_1N1S1e1	94.9638
C5H5N1O1	95.037114
O4S1	95.951732
H1O4P1	95.961248
C4O3	95.984745
C5H4O2	96.02113
C4H4N2O1	96.032363
C6H8O	96.057515
H_1N_1O3S2	96.91799
H3O3N1S1	96.983366
H4N1O3P1	96.992882
C4H3O2N1	97.016379
Proline_C5H7NO	97.052764
H3O4P1	97.976898
C4H2O3	98.000395
C5H6O2	98.03678
C6H10O1	98.073165
C4H5N1O2	99.032029
C8H5N1O_1	99.047284
Valine_C5H9NO	99.068414
C4H4O3	100.016045
C5H8O2	100.05243
C4H8O1N2	100.063663
C3H3O3N1	101.011294
Threonine_C4H7NO2	101.047679
C5H11N1O1	101.084064
C4H6O1S1	102.013937
C4H6O3	102.031695
C5H2O_1N4	102.033031
C5H10O2	102.06808
C6H14O1	102.104465
C6H1N1O1	103.005814
Cysteine_C3H5NOS	103.0091856
C8H9N1O_1	103.078584
C6O2	103.98983
C3H4O4	104.01096
C7H4O1	104.026215
C6H4N2	104.037448
C4H8O3	104.047345
C8H8	104.0626
C6H3N1O1	105.021464
C3H7N1O1S1	105.024836
C6H5N2	105.045273
C4H11N1O2	105.078979
C3H6O4	106.0266395
C6H4O1N1	106.029289
C2H5O2N1S1	107.004101
C2H6N1O2P1	107.013617
C6H5N1O1	107.037114
C7H9N1	107.073499
C1H1O4P1	107.961248
C6H4O2	108.02113
C3H8O4	108.0422932
C7H8O1	108.057515
C8H12	108.0939
C5H3O2N1	109.016379
C2H7O2N1S1	109.019751
C6H7O1N1	109.052764
C5H2O3	110.0004544
cytosine_(_H)_C4H4N3O	110.035437
C6H6O2	110.03678
C5H6O1N2	110.048013
C7H10O1	110.073165
C13H16O2P_2S_1	110.195432
C1H1N_1O3S2	110.93364
C3H1N3O2	111.006877
uracil_(_H)_C4H3N2O2	111.019453
C7H5l1	112.008
C5H4O3	112.016045
C4H4N2O2	112.027278
C6H8O2	112.052473
C5H12N4O_1	112.111281
C8H16	112.1252
H1S2O3	112.936714
C1H4N_1O5P1	112.976564
C5H7N1O2	113.047679
Isoleucine_C6H11NO	113.084064
C4H2O4	113.99531
C4H3F1N2O1	114.0229412
C5H6O3	114.031695
Asparagine_C4H6N2O2	114.042928
C6H10O2	114.06808
C5H10N2O1	114.079313
Aspartic_Acid_C4H5NO3	115.026944
C5H7O3	115.03952
C8H5N1	115.042199
C5H9N1O2	115.063329
C4H4O4	116.01096
C3H4N2O3	116.022193
C5H8O1S1	116.029587
C5H8O3	116.047345
C8H8O_1N2	116.073833
C5H12O1N2	116.094963
C4H7N1O1S1	117.024836
C4H7O3N1	117.042594
C5H3N5O_1	117.04393
C8H7N1	117.057849
C3H2O5	117.990225
C4H6O4	118.02661
C5H2N4	118.027946
C8H6O1	118.041865
C9H10	118.07825
C3H5N1O2S1	119.004101
C7H5N1O1	119.037114
C6H5N3	119.048347
C5H5N5O_1	119.05958
C7H4O2	120.02113
C6H4N2O1	120.032363
C3H8O1N2S1	120.035735
C4H8O4	120.0423337
C8H8O1	120.057515
C6H3N1O2	121.016379
C3H7N1O2S1	121.019751
C8H11N1	121.089149
C2H2O4S1	121.967382
C7H6O2	122.03678
C6H8N3	122.071822
C8H10O1	122.073165
C5H1N1O3	122.995644
C2H6N1O3P1	123.008532
C6H7N2O1	123.055838
C8H13N1	123.104799
H1C1O5P1	123.956163
C2H4O2S2	123.965274
C2H5O4P1	123.992548
C6H4O3	124.0161719
C6H6N1O2	124.039854
C2H3N_1O3S2	124.94929
C4H3N3O2	125.022527
thymine_(_H)_C5H5N2O2	125.035103
C8H7l1	126.0237
C6H6O3	126.031695
C6H8N1S1	126.037746
C5H6N2O2	126.042928
C6H10N2O1	126.079313
C5H10N4	126.090546
C8H14O1	126.104465
C5H5O3N1	127.026944
C6H9O2N1	127.063329
C7H17N3O_1	127.147332
C5H4O4	128.01096
C6H8O3	128.047345
Glutamine_C5H8N2O2	128.058578
Lysine_C6H12N2O	128.094963
Glutamic_Acid_C5H7NO3	129.042594
C6H11N1O2	129.078979
C7H19N3O_1	129.162982
C2H_6O7	129.917455
C5H3l1O2	129.9822
C5H6O4	130.02661
C9H6O1	130.041865
C6H10O3	130.062995
C10H10	130.07825
C6H14O1N2	130.110613
C7H16N1O1	130.123189
C8H5O1N1	131.037114
Methionine_C5H9NOS	131.040486
C5H9N1O3	131.058244
C6H5O_1N5	131.05958
C4H4O5	132.005875
C8H4O2	132.02113
pentose_C5H8O4	132.04226
C9H8O1	132.057515
C8H8N2	132.068748
C10H12	132.0939
C7H3N1O2	133.016379
C4H7N1O2S1	133.019751
C5H3N5	133.038845
C5H9O4	133.050085
C8H7N1O1	133.052764
H7O6P1	133.998028
C5H2O1N4	134.022861
C8H6O2	134.03678
adenine_(_H)_C5H4N5	134.04667
C4H10O1N2S1	134.051385
C5H10O4	134.05791
C8H8N1O1	134.060589
C7H5N1O2	135.032029
C4H9N1O2S1	135.035401
C8H9N1O1	135.068414
C2O7	135.964405
C4H9O3P1	136.028933
C4H8O5	136.037175
C5H4O1N4	136.038511
C8H8O2	136.05243
C9H12O1	136.088815
C10H16	136.1252
C3H8N1O3P1	137.024182
C7H7N1O2	137.047679
Histidine_C6H7N3O	137.058912
C7H6O3	138.031695
C6H6N2O2	138.042928
C9H14O1	138.104465
C2H4O3S2	139.960189
C6H4O4	140.01096
C7H8O3	140.0474882
C8H14N1O1	140.107539
C2H8O4N1P1	141.019097
C8H15N1O1	141.115364
C8H19N3O_1	141.162982
O5P2	141.922101
C1H3O6P1	141.966728
C2H6O3S2	141.975839
C10H6O1	142.041865
C7H10O3	142.062995
C6H10N2O2	142.074228
C11H10	142.07825
C10H10N2O_1	142.089483
C6H9N1O3	143.058244
C10H9N1	143.073499
C7H13N1O2	143.094629
C3H1N2O3P1	143.972481
C6H8O4	144.04226
C5H8N2O3	144.053493
C10H8O1	144.057515
C7H12O1S1	144.060887
C7H12O3	144.078645
C5H7N1O4	145.037509
C7H4l2	145.969
C9H6O2	146.03678
C6H10O4	146.05791
C10H10O1	146.073165
C7H1N1O3	146.995644
C8H5N1O2	147.032029
Phenylalanine_C9H9NO	147.068414
C8H4O3	148.016045
C5O5H8	148.037175
C9H8O2	148.05243
C6H12O4	148.07356
C10H12O1	148.088815
C6H5O1N4	149.046336
C8H7N1O2	149.047679
C9H11N1O1	149.084064
C5H2N4S1	150.000018
C8H6O3	150.031695
guanine_(_H)_C5H4N5O	150.041585
C5H10O5	150.052825
C6H6O1N4	150.054161
C9H10O2	150.06808
C5H13N1O2P1	150.068392
C10H14O1	150.104465
C3H6N1O4P1	151.003447
C7H5N1O3	151.026944
C7H9N3O1	151.074562
C3H5O5P1	151.987463
C4H9O2P1S1	152.00609
C3H8O1N2S2	152.007807
C7H4O4	152.01096
C8H8O3	152.047345
C6H8N4O1	152.069811
C10H16O1	152.120115
C3H6O5S1	153.993597
C3H7O5P1	154.003113
C11H6O1	154.041865
C10H18O1	154.135765
C8H13O2N1	155.094629
C7H8O4	156.04226
Arginine_C6H12N4O	156.1011111
C6H7N1O4	157.037509
C10H7N1O1	157.052764
C7H11O3N1	157.073894
C6H11N3O2	157.085127
C8H15N1O2	157.110279
O6P2	157.917016
C6H6O5	158.021525
C10H6O2	158.03678
C7H10O4	158.05791
C10H10N2	158.084398
C6H14O1N4	158.116761
H3N1O5P2	158.94865
C6H9N1O4	159.053159
H2O6P2	159.932666
C5H8N2O2S1	160.03065
C6H8O5	160.037175
C7H12O4	160.07356
N3O2C6H14	160.108602
C13H20O_1	160.161585
H1O7P2N_1	160.916682
diphosphate_H3O6P2	160.940491
C6H11N1O4	161.068809
H4O6P2	161.948316
C9H6O3	162.031695
C6H10O3S1	162.035067
C10H10O2	162.06808
C5H10O3N1P1	163.039832
C6H11O5	163.06065
Tyrosine_C9H9NO2	163.063329
C10H13N1O1	163.099714
C5H12N2S2	164.044192
C6H12O5	164.068475
C7H8O1N4	164.069811
C10H12O2	164.08373
C12H20	164.1565
C3H8N3O3P1	165.03033
C5H12N1O3P1	165.055482
C9H11N1O2	165.078979
C8H10N2S1	166.05647
C9H10O3	166.062995
C5H13N1O3P1	166.063307
C10H14O2	166.09938
C9H13N1O2	167.094629
C6H3N1O3S1	168.983366
C4H10O5P1	169.026588
C1O6P2	169.917016
C3H7O6P1	169.998028
C7H10O_1l1N5	171.0676
C10H8N2O1	172.063663
C7H12N2O3	172.084793
C9H16O3	172.109945
C8H15N1O3	173.105194
C6H6O6	174.01644
C7H10O5	174.052825
C8H14O4	174.08921
C6H14O2N4	174.111676
C9H5N1O3	175.026944
C7H13N1O4	175.084459
H2O7P2	175.927581
C4O8	175.95932
C6H8O6	176.03209
C10H8O3	176.047345
C7H12O5	176.068475
C9H7N1O3	177.042594
C7H7N5O1	177.06506
H4O7P2	177.943231
C9H9N1O3	179.058244
C7H3l3	179.93
glucose_C6H12O6	180.06339
C10H12O3	180.078645
C10H15O2N1	181.110279
C5H12l1O1N2P1	182.0376
C8H10O1N2S1	182.051385
C13H10O1	182.073165
C10H14O3	182.094295
C12H22O1	182.167065
C7H9O3N3	183.064392
C8H13N3O2	183.100777
C7H4O4S1	183.983032
C7H4O6	184.00079
C4H9O6P1	184.013678
C8H12N2O3	184.084793
C10H24N4O_1	184.205181
C10H11O_1N5	185.10653
C11H6O3	186.031695
Tryptophan_C11H10N2O	186.079313
C8H14N2O3	186.100443
C8H13N1O4	187.084459
C7H13N3O3	187.095692
C8H12O1S2	188.032959
C11H8O3	188.047345
C12H12O2	188.08373
C10H7N1O3	189.042594
C10H10O2N2	190.074228
C14H22	190.17215
C10H8O4	192.04226
C7H12O6	192.06339
C11H12O3	192.078645
C12H16O2	192.11503
C7H3N3O4	193.012357
C9H7N1O4	193.037509
C9H11O2N3	193.085127
C5H7O4P1S1	193.98027
C9H6O5	194.021525
C9H8N1O4	194.045334
C11H18N2O1	194.141913
C15H30O_1	194.239835
C9H9N1O4	195.053159
C7H9O2N5	195.075625
C9H13O2N3	195.100777
C6H12O7	196.058305
C8H10N2O2S1	198.0463
C8H13N3O3	199.095692
C3H6O6P2	199.963966
C4H9O7P1	200.008593
C12H8O3	200.047345
C12H24O2	200.17763
C9H15N1O4	201.100109
C10H11N5	201.101445
C8H14N2O2S1	202.0776
C8H14N2O4	202.095358
C10H18O4	202.12051
C11H9N1O3	203.058244
glcnac_C8H13N1O5	203.079374
C10H13N5	203.117095
C10H4O5	204.005875
C11H8O4	204.04226
C15H24	204.1878
C10H11N3S1	205.067369
C9H11O1N5	205.09636
C1H4O8P2	205.938146
C6H6O8	206.00627
C11H10O4	206.05791
C10H10O3N2	206.069143
C8H14O6	206.07904
C14H8O2	208.05243
C6H11O6P1	210.029328
C14H26O1	210.198365
C5H10N1O6P1	211.024577
C5H9O7P1	212.008593
C12H20O3	212.141245
C5H10O7P1	213.016418
C13H10O3	214.062995
C12H10N2O2	214.074228
C12H8S2	216.006744
C11H4l1N1O2	216.993
C8H11N1O6	217.058639
C6H3I1O1	217.9228
C6H7N2O5P1	218.009261
C12H10O4	218.05791
C15H22O1	218.167065
C12H11O4	219.065735
C5H11O2l2N2P1	219.9935
C8H12O7	220.058305
C13H16O3	220.109945
C14H20O2	220.14633
C16H28	220.2191
C8H15O6N1	221.089939
Cystine_C6H10N2O3S2	222.0132859
C15H26O1	222.198365
C17H34O_1	222.271135
C12H17O3N1	223.120844
C3H2N2O6P2	223.938814
C12H8N4O1	224.069811
thymidine_(_H2O)_C10H12N2O4	224.079707
C12H16O4	224.10486
C15H28O1	224.214015
C6H10O7S1	226.014727
uridine_(_H2O)_C9H10N2O5	226.0589716
biotinyl_(_H2O)_C10H14N2O2S	226.0775996
C14H26O2	226.19328
C18H26O_1	226.208535
C10H16N2O4	228.111008
C19H32O_2	228.26057
pyridoxal_phosphate_(_H2O)_C8H8NO5P	229.0140109
C5H11O8P1	230.019158
C8H10N2O6	230.053888
C9H14N2O5	230.090273
C8H12N2O4S1	232.05178
C19H36O_2	232.29187
C15H22O2	234.16198
C19H38O_2	234.30752
C6H10O5P1N3	235.03581
C8H12O8	236.05322
C19H26O_1	238.208535
palmitoylation_(_H2O)_C16H30O	238.2296658
C6H10N1O7P1	239.019492
H3O9P3	239.898999
C11H12O6	240.06339
C18H24	240.1878
C16H32O1	240.245315
C6H12O7N1P1	241.035142
C6H11O8P1	242.019158
C11H18N2O4	242.126658
C18H26	242.20345
biotinyl_(_H)_C10H15N2O3S	243.0803393
C12H20O5	244.131075
C10H15O6N1	245.089939
C9H14N2O4S1	246.06743
C15H18O3	246.125595
C8H12N2O5S1	248.046695
C16H24O2	248.17763
C7H8N1O5P1S1	248.986084
C7H12O5N3P1	249.05146
C9H15N1O5S1	249.067096
adenosine_(_H2O)_C10H11N5O3	249.0861894
C10H12N5O3	250.094015
C15H8O4	252.04226
C17H16O2	252.11503
C15H24O3	252.172545
C20H28O_1	252.224185
C13H6N2O4	254.032758
C10H10O4N2S1	254.03613
C18H22O1	254.167065
C16H17O2N1	255.125929
C18H24O1	256.182715
C7H8N5O4P1	257.031393
H5O10P3	257.909564
C10H14N2O6	258.085188
C13H14O2N4	258.111676
C7H4l4O2	259.8965
C13H16N4O2	260.127326
C16H20O3	260.141245
C18H28O1	260.214015
C9H15N2O5P1	262.071861
C18H30O1	262.229665
C11H8N2O4S1	264.02048
C10H16O8	264.08452
C18H32O1	264.245315
C_8H_6N7O9P3S1	264.822164
guanosine_(_H2O)_C10H11N5O4	265.081104
C18H34O1	266.260965
C_10H_12N7O11P3S1	266.765044
C16H13N1O3	267.089544
C17H17O2N1	267.125929
C10H8O3N2S2	267.997637
C7H13O7N2P1	268.046041
C20H12O1	268.088815
C20H28	268.2191
C17H19O2N1	269.141579
C19H10O2	270.06808
C19H26O1	270.198365
C10H10F1N3O5	271.0604502
C10H16l_1O6N3S1	271.1071
C19H28O1	272.214015
C20H32	272.2504
C14H10O2S2	274.012224
C11H17N1O7	275.100504
C14H15O5N1	277.095024
C5H12O9P2	277.995661
C14H14O6	278.07904
C20H38	278.29735
C11H13N5O2S1	279.078997
C18H14N1F1O1	279.1059422
C_9H_10N7O11P3S1	280.780694
C9H16N1O7P1	281.066442
C18H19O2N1	281.141579
C_8H_4N7O10P3S1	282.832729
C8H14N1O8P1	283.045707
C17H17N1O3	283.120844
C2H7O10P3	283.925214
C15H8O6	284.03209
C16H12O5	284.068475
C20H28O1	284.214015
C_10H_10N7O12P3S1	284.775609
C11H14N2O7	286.080103
C20H30O1	286.229665
C21H34	286.26605
C17H21O3N1	287.152144
C18H8O4	288.04226
C20H32O1	288.245315
glutathione_(_H2O)_C10H15N3O5S	289.0732426
C20H34O1	290.260965
C11H17N1O8	291.095419
C5H10O10P2	291.974926
C6H12O9S2	291.992279
C12H20O8	292.11582
C20H36O1	292.276615
C5H_6O15	293.876775
C11H18O9	294.095085
C19H22O1N2	294.173213
C20H38O1	294.292265
C_8H_8N7O11P3S1	294.796344
C14H12N6O2	296.102174
C11H15N5O3S1	297.089562
C18H19N1O3	297.136494
C_9H_8N7O12P3S1	298.791259
C19H25N1O2	299.188529
C17H18O5	302.115425
C9H11N3O7P1	304.033465
thymidine_5_monophosphate_(_H2O)_C10H13N2O7P	304.0460394
C15H12O7	304.058305
C10H16N4O5S1	304.084143
cytidine_5_monophsophate_(_H2O)_C9H12N3O7P	305.0412884
C9H12N3O7P1	305.04129
C10H15N3O6S1	305.068159
C11H20O5N3P1	305.11406
C12H23O6N3	305.158687
uridine_5_monophosphate_(_H2O)_C9H11N2O8P	306.0253039
C18H10O5	306.052825
C10H17N3O6S1	307.083809
neugc_C11H17N1O9	307.0903183
C18H12O5	308.068475
C10H17N2O7P1	308.077341
C15H16O7	308.089605
C12H20O9	308.110735
C20H24O1N2	308.188863
C19H20N1O3	310.144319
C22H30O1	310.229665
C19H21O3N1	311.152144
C8H13N2O9P1	312.035871
C22H32O1	312.245315
C_8H_6N7O12P3S1	312.806909
C16H10O7	314.042655
C22H34O1	314.260965
C12H12O10	316.04305
C11H14N2O7P1	317.053866
C11H13N1O8P1	318.037882
C20H18O2N2	318.136828
C20H30O3	318.219495
C21H34O2	318.25588
C22H38O1	318.292265
C9H13O7N4P1	320.052189
C22H40O1	320.307915
C6H11O10N1S2	320.982443
C9H12N3O8P1	321.036205
C22H42O1	322.323565
C9H14N3O8P1	323.051855
C12H21N1O9	323.121634
C20H21N1O3	323.152144
C18H12O6	324.06339
C15H16O8	324.08452
C12H22O6P2	324.089166
C12H20O10	324.10565
C17H12O7	328.058305
C10H13N6O5P1	328.068507
Adenosine_5_monophosphate_(_H2O)_C10H12N5O6P	329.0525217
C10H12N5O6P1	329.052523
C10H11N4O7P1	330.036539
C10H13N5O6P1	330.060348
C21H20O2N2	332.152478
C11H14N2O6S2	334.029332
C9H14O7N5P1	335.063088
C21H24N2O2	336.183778
C9H15N4O4P2S1	337.028929
C9H15O8N4P1	338.062754
C9H14N3O9P1	339.04677
C15H17N1O8	339.095419
C18H12O7	340.058305
C11H21N2O6P1S1	340.085798
C25H40	340.313
C11H20O7S1N1P1	341.069814
C18H14O7	342.073955
C6H2I2O1	343.8195
C27H36O_1	344.286785
Guanosine_5_monophosphate_(_H2O)_C10H12N5O7P	345.0474364
C6H4I2O1	345.8352
C12H10O12	346.01723
C10H11N4O8P1	346.031454
C10H14N5O7P1	347.063088
C12H17N3O7S1	347.078724
C16H28O8	348.17842
C24H44O1	348.339215
C3H13O11P3S1	349.939151
C21H22O3N2	350.163043
C25H34O1	350.260965
C24H46O1	350.354865
C12H16O12	352.06418
C21H23O4N1	353.162709
C18H14N2O6	354.085188
C14H17O6N3S1	355.083809
C18H30O7	358.199155
C14H20N2O9	360.116883
C24H40O2	360.30283
C14H23O10N1	365.132199
C27H44	368.3443
C17H22O9	370.126385
C5H11O13P3	371.941259
C11H12N5O8P1	373.042353
C22H18N2O4	374.126658
C24H38O3	374.282095
C21H7O1l2N3	374.9966
C11H19O5N4P2S1	381.055144
deoxythymidine_5_diphosphate_(_H2O)_C10H14N2O10P2	384.0123717
C27H44O1	384.339215
C10H15N3O6S2e1	384.9847
cytidine_5_diphosphate_(_H2O)_C9H13N3O10P2	385.0076207
C9H12N2O11P2	385.991639
C24H38O4	390.27701
C27H40O2	396.30283
C30H40	400.313
C10H16O11N2P2	402.022939
C30H48	408.3756
Adenosine_5_diphosphate_(_H2O)_C10H13N5O9P2	409.0188541
C10H14N5O9P3S_1	409.028372
C18H24O11	416.131865
C24H32O6	416.21989
C17H32N6O4S1	416.220576
C27H44O3	416.329045
C11H22N2O9P2S1	420.052131
C23H35N1O4S1	421.228681
Guanosine5_diphosphate_(_H2O)_C10H13N5O10P2	425.0137687
C12H19O7N4P2S1	425.044974
C19H19O5N7	425.144768
C19H21N7O5	427.160418
C18H34N6O4S1	430.236226
C27H44O4	432.32396
C3H2N7O11P3S1	436.874594
C17H19N4O8P1	438.094054
C27H18O6	438.11034
C46H77N_2O_8P_1	442.663294
C35H46O_1	450.365035
C7H12O12N5P3	450.969539
C30H44O3	452.329045
C22H27O4N7	453.212453
C18H30O13	454.168645
C20H21N7O6	455.155333
C25H32N2O6	456.226038
C1N7O14P3S1	458.843689
C9H13N2O14P3	465.957972
C18H30O14	470.16356
C2H2N7O14P3S1	472.859339
C20H39N7O4S1	473.278425
C35H56	476.4382
C32H60O2	476.45933
C9H14N5O12P3	476.985189
C25H38N2O5S1	478.250145
C4H2N7O13P3S1	480.864424
C17H28N2O12S1	484.1363
C17H30O12N2S1	486.15195
C18H30O15	486.158475
C28H30O4N4	486.226706
C10H14N5O12P3	488.985189
C5H4N7O13P3S1	494.880074
C9H16O13N5P3	494.995754
C19H20N3O11P1	497.08355
C4H6N7O14P3S1	500.890639
C10H14N5O13P3	504.980104
C10H13N4O14P3	505.96412
C5H8N7O14P3S1	514.906289
C23H21O11N3	515.117612
C21H25N1O14	515.127509
C15H17N5O10P2S1	521.017143
C46H78N_2O_5	522.629627
C27H27O10N1	525.163499
C18H28O18	532.12757
C29H31O9N1	537.199884
C15H21N5O13P2	541.061116
C15H22N5O13P2	542.068941
C40H64	544.5008
C28H51N1O9	545.356384
C29H31O10N1	553.194799
C21H41N5O12	555.275175
C7H10N7O15P3S1	556.916854
C34H32O4N4	560.242356
C27H20N2O12	564.101628
S2O9C20H32N6	564.167223
C44H72O_2	568.57357
C10H15N5O15P4	568.951522
C8H12N7O15P3S1	570.932504
C14H24N7O10P3S1	575.051829
C14H26N7O11P3S1	593.062394
C35H32O4M1g1N4	596.2274
C23H43O13N5	597.28574
C16H28N7O10P3S1	603.083129
C14H21N6O13P3S1	606.010025
C35H30O5M1g1N4	610.2067
C45H72	612.5634
C34H63N1O8	613.455369
C12H26N7O14P3S1	617.047139
C17H30N7O10P3S1	617.098779
C16H27N6O12P3S1	620.06206
C27H24O17	620.101355
C16H26N5O13P3S1	621.046076
C15H23N5O16P3	622.035274
C13H21N6O15P3S1	625.999855
C24H27N4O14P1	626.126144
C30H32N2O13	628.190443
C16H26N7O12P3S1	633.057309
C28H39O13S_2N6P1	634.287133
C15H30N7O13P3S1	641.083524
C21H26N7O13P2	646.106389
C13H28N7O15P3S1	647.057704
C17H28N7O12P3S1	647.072959
C24H40O20	648.2113
C10H16N5O18P5	648.917855
C14H22N7O15P3S1	653.010754
C15H30N7O14P3S1	657.078439
C15H32N7O14P3S1	659.094089
C20H29N3O18P2	661.092143
C15H24N7O15P3S1	667.026404
C21H33N7O12P2S1	669.138321
C19H32N7O12P3S1	675.104259
C50H80	680.626
C14H20N7O17P3S1	682.984934
C28H38N5O13P1	683.220378
C16H30N7O15P3S1	685.073354
C39H60O10	688.41865
C19H31N6O14P3S1	692.08319
C34H64N1O11P1	693.421702
C43H71O5P1	698.503913
C39H60O11	704.413565
C19H29N6O15P3S1	706.062455
C19H32N7O14P3S1	707.094089
C43H87O5P1	714.629113
C20H34O14N7P3S1	721.109739
C20H34N7O14P3S1	721.109739
C19H29N6O16P3S1	722.05737
C34H42O14N4	730.269756
C23H34N4O19P2	732.129257
C21H36N7O14P3S1	735.125389
C39H42O11N4	742.285011
co_enzyme_A_(_H2O)_C21H33N7O15P3S	748.0968259
C21H34N7O15S1P3	749.104654
C21H35N7O15P3S1	750.112479
C29H34N5O17P1	755.168738
C30H43N6O15P1	758.252407
C21H32N7O16P3S1	763.083919
co_enzyme_A_(_H)_C21H34N7O16P3S	765.0995656
C21H36N7O16P3S1	767.115219
C29H49O17N3P2	773.253728
C22H38N7O16P3S1	781.130869
C22H35N8O16P3S1	792.110468
C23H37N7O16P3S1	792.123044
H39C24O16N7P3S1	806.138694
C23H38O17N7P3S1	809.125784
C30H50O25	810.264125
C24H40O17N7P3S1	823.141434
C31H52N7O17P1	825.315736
H41C26O16N7P3S1	832.154344
C25H41O16N8P3S1	834.157418
C27H40O17N7P3S1	859.141434
C28H41N5O22P2	861.171851
C43H50O15N4	862.327271
C45H72O16	868.48204
C32H52N7O19P1	869.305566
C41H60N12O10	880.455538
H49C31O16N7P3S1	900.216944
C46H63N10O7o1	914.4213
C30H48O18N7P3S1	919.198949
C44H48O15o1N4	919.2448
C44H49O15o1N4	920.2527
C60H98O6N1P1	959.713177
C36H60O30	972.31695
C34H53N7O23P2	989.266814
C35H53N7O25P2	1033.256644
C51H80O22	1044.51413
C37H58N8O24P2	1060.303928
C38H58N8O26P2	1104.293758
C56H75N15O10o1	1164.5154
C60H64O28	1232.35842
C59H83N16O13P1o1	1301.5395
